# Sexually dimorphic neurons in the *Drosophila* whole-brain connectome

**DOI:** 10.1101/2025.06.10.658788

**Authors:** David Deutsch, Arie Matsliah, Anthony Crown, Kaiyu Wang, Sven Dorkenwald, Arpita Mondal, Subhajit Jana, Austin Burke, James Hebditch, Jay Gager, Edna Normand, Megan Wang, Szi-Chieh Yu, Amy Sterling, Claire McKellar, Philipp Schlegel, Stephan Gerhard, Gabriella Sterne, Marta Costa, Katharina Eichler, Yijie Yin, Gregory S.X.E. Jefferis, Barry Dickson, H. Sebastian Seung, Mala Murthy

## Abstract

Sexual dimorphisms in the brain arise from differences in cell number, morphology, and connectivity, and underlie sex-specific behaviors. In *Drosophila*, these differences are largely governed by the transcription factors *Fruitless* (Fru) and *Doublesex* (Dsx), expressed in neurons implicated in reproductive and social behaviors. However, how these neurons are integrated into the connectome to drive different behaviors in different sexes remains unclear. Here, we identify 98 putative Fru- or Dsx-expressing cell types (∼1700 neurons) in the female whole-brain connectome by matching electron microscopy reconstructions to light microscopy images. We then analyze their connectivity within the whole-brain network. Fru/Dsx neurons are strongly interconnected, but are not part of a private network. We measure distances to the sensory periphery to examine multisensory interactions, and map connections to descending neurons that drive behavior. We further cluster Fru/Dsx neurons based on whole-brain connectivity, and uncover functional groupings. We analyze a subset of strongly connected Fru/Dsx neurons to make functional predictions, and test some of these with experiments. Together, this work provides a brain-wide framework for understanding the organization of sexually dimorphic circuits and establishes a resource for dissecting the neural basis of social and sexual behaviors.
