## Supplemental Table 2 for "Sexually dimorphic neurons in the *Drosophila* whole-brain connectome"

Cluster number	Subtypes
1	SAG
	aDT6a-BiT
	aDT6a-CB0015
	aDT6a-CB0575
	aDT6a-CB0772
	aDT6a-CB0960
	aDT6a-CB1009
	aDT6a-CB1024
	aDT6a-CB1026
	aDT6a-CB1537
	aDT6a-CB2636
	aDT6a-CB3695
	aDT6b-CB1008
	aDT6b-CB1026
	aDT6b-CB1253
	aDT6b-CB1423
	aDT6b-FLA101f_a
	aDT6b-FLA101f_b
	aDT6b-FLA101f_c
	aDT6b-FLA101f_d
	aSG7
	aSP17
	aSP2-CB1456
	aSP2-CB2317
	aSP2-SMP093
	aSP2-SMP098_a
	aSP2-SMP103
	aSP2-SMP105_a
	pC1a
	pC1b
	pC1c
	pMN2 (vpoDN)
	pMP1
	pMP3-pCd1-CB0975
	pMP3-pCd1-CB1379
	pMP3-pCd1-CB1508
	pMP3-pCd1-CB1930
	pMP3-pCd1-CB2021
	pMP3-pCd1-CB2138
	pMP3-pCd1-CB2284
	pMP3-pCd1-CB2422
	pMP3-pCd1-CB2520
	pMP5-pCd2-CB0094
	pMP5-pCd2-CB0405
	pMP5-pCd2-SMP286
	pMP5b
2	aSP2-CB2628
	aSP2-SMP087
3	DN3A
	Trumpet
	aSP7
	pMP3-pCd1-CB1390
	pMP3-pCd1-CB3270
	pMP3-pCd1-CB3529
	pMP5-pCd2-CB2608
	pMP5-pCd2-CB3505
	pMP5-pCd2-CB3591
	pMP5-pCd2-SMP285
	pMP5a
	pMP9
4	aSP2-SMP102
	aSP2-SMP105_b
	aSP2-SMP106
	aSP2-SMP107
	pMP6-CB1566
	pMP6-CB2680
	pMP6-CRE082
	pSP3-SLP017
5	aSP5-aSP-f1A,aSP-f1B,aSP-f2
	aSP5-aSP-f3
	aSP6-aSP-g3A
	aSP6-aSP-g3B
	mAL-mAL4
	mAL-mAL4I
	mAL-mAL_f1
	mAL-mAL_f2
	mAL-mAL_f3
	mAL-mAL_f4
	pSP3-CB1150
	pSP3-CB1593
	pSP3-CB1991
	pSP3-CB2273
	pSP3-CB2335
	pSP3-CB3787
	pSP3-LHAD1f4a
	pSP3-LHAD1f4b
	pSP3-LHAD1f4c
	pSP3-SLP026
	pSP3-SLP027
	pSP3-SLP035
	pSP3-SLP036
6	pSP9-CB2750
	pSP9-CB2758
	pSP9-CB2862
	pSP9-CB2965
	pSP9-CB2973
	pSP9-CB3729
7	aSP9-CB1182
	aSP9-CB1843
	aSP9-CB1933
	aSP9-CB2005
	aSP9-CB2379
	aSP9-CB2793
	aSP9-CB3092
	aSP9-LHAV2b1
	aSP9-LHAV2b2a
	aSP9-LHAV2b2b
	aSP9-LHAV2b7_a
	aSP9-LHAV2b7_b
8	aDT11-VL2a_vPN
	aDT11-VL2p_vPN
	aDT3-DA1_lPN
	aDT3-VA1d_adPN
	aDT3-VA1v_adPN
9	bluebell
	dMS9
	vPR13
10	LC10a
	aDT10
	aIPga
	aIPgb-CB1127
	aIPgb-CB2131
	aIPgb-CB2258
	aIPgb-CB2668
	aIPgb-CB3349
	aIPgc-CB1127
	aIPgc-CB1877
	aIPgc-CB2131
	aIPgc-CB2204
	aIPgc-SMP558
	aSP11-AOTU008a
	aSP11-AOTU008b
	aSP11-AOTU008c
	aSP11-AOTU008d
	aSP16-AOTU015a
	aSP16-LAL027
	aSP22
	pIP14-AOTU059
	pIP14-AOTU060
	pIP14-AOTU061
	pIP14-AOTU062
	pIP5-VES060
	pMP17
11	DC2-CB3244
	DC2-CB3392
	DC2-CB3515
	DC2-SMP003,SMP005
	aDN
	oviDNa
	oviDNb-DNpe038
	oviDNb-oviDNa_b
	pSP5-CB0966
	pSP5-CB2113
	pSP5-CB3060
	pSP5-CB3509
	pSP5-CB3577
	pSP5-CB3776
	pSP5-SMP246
	pSP5-SMP248a
	pSP5-SMP248b
	pSP5-SMP248c
	pSP5-SMP283
	pSP7-SLPpm3_H01
	pSP7-SMP550
12	aIP2-CB1762
	aIP2-CB1904
	aIP2-CB2593
	aIP2-CB2903
	aIP2-CB2930
	aIP2-CB3002
	aIP2-CB3011
	aIP5-CB1206
	aIP5-CB2108
	aIP5-CB2449
	aIP5-CB3377
13	aIP8
	aSP10a-AVLP244
	aSP10a-CB4244
	aSP10a-LHAV7b1
	aSP10b-CB2376
	aSP27-aSP-g1
	aSP27-aSP-g2
	aSP8_vpoIN-CB1385
	aSP8_vpoIN-LHAV4c2
	aSP8a
	aSP8b-AVLP010
	aSP8b-AVLP011,AVLP012
	aSP8b-AVLP013
	aSP8c
	dMS6
	pC2lc
	pC2ld
	pSP9-LHAV4a4
	pSP9-LHAV4c1
14	pIP7-PVLP111
	pIP7-PVLP112a
	pMP20
15	aDT5a-CB3978
	aDT5a-CL118
	aDT5a-CL121_a
	aDT5a-CL122_a
	pC2la
16	aDT5a-CL120a
	aDT5a-VES024a
	aDT5b-CL120b
	aDT5b-VES022a
	aDT5b-VES022b
	aIP1
	aIP3a-CB1185
	aIP3a-CB1852
	aIP3a-CB1999
	aIP3a-CB2127
	aIP3a-CB2218
	aIP3b-CB1688
	aIP3b-CB2143
	aIP3b-CB3317
	aSP10b-CB1090
	aSP10b-CB1783
	aSP10b-CB3313
	aSP30
	aSP8_vpoIN-AVLP008
	mAL-mAL5A
	pC1d
	pC1e
	pC2la-CL313
	pC2la-SIP200f
	pC2lb-AVLP567
	pC2lb-AVLP569
	pIP12
	pIP5-SIP201f
	pIP9a
	pIP9b
	pMN1 (DNp13)
	pMP12-DNp60
	pMP12-DNp67
17	aSP3
18	Ruby-CB0804
	Ruby-CB0901
19	aSP31-CB1353
	aSP31-CB1420
	aSP31-CB2611
	aSP31-CB2785
20	aDT9
	pIP13-CB1742
21	aIP6
22	LC14a1
	LC14a2
	LC31b
	aSP29a
	aSP29b
	pIP15
	pIP8
23	pMP14-ATL031
	pMP14-ATL032
24	aLN(al)
	aPN1-CB1078
	aPN1-CB1542
	aSP18-CB1125
	aSP18-CB1455
	aSP18-CB2034
	aSP18-SAD003
25	pIP13-CB1493
	pIP13-CB2565
	pIP13-CB2585
	pIP13-CB3058
	pSP8
26	aSP13-PAM01
	aSP13-PAM08
27	pMP16
